# Resolution-standardized evaluation of ligand atomic coordinates in crystallographic structures using machine learning

**DOI:** 10.64898/2026.08.17.745351

**Authors:** Ikuko Miyaguchi, Hiroaki Hata, Takaaki Kuribayashi, Shouta Takahashi, Akiko Kashima, Kouta Murasaki, Shigeyuki Matsumoto, Kei Terayama, Masateru Ohta, Mitsunori Ikeguchi

## Abstract

Accurate assessment of ligand coordinate–density consistency across different resolutions remains challenging in macromolecular crystallography. We introduce the atomic Box Correlation Coefficient (aBCC), an atom-level metric for evaluating the consistency between ligand atomic coordinates and electron density in a resolution-standardized framework. To predict aBCC values from electron-density maps, we developed QAEmap, a machine-learning model based on three-dimensional convolutional neural networks (3D-CNNs). The model was trained on ligand coordinates and Fourier-truncated electron-density maps derived from high-resolution PDB structures, using aBCC values defined against standardized 1.5 Å reference maps as training targets. It was evaluated using both Fourier-truncated electron-density maps and experimentally determined PDB structures. The prediction accuracy gradually decreased with decreasing resolution, but remained reliable up to ∼3.5 Å. These results demonstrate that aBCCpred provides a resolution-standardized atom-wise evaluation of coordinate–density consistency across different resolutions and establish a foundation for further development and refinement of machine learning-based coordinate validation.

**Synopsis:** We introduce the atomic box correlation coefficient (aBCC), an atom-level metric for the resolution-standardized atom-level evaluation of ligand coordinate–density consistency in crystallographic structures. aBCC provides a common framework for assessing and communicating the local coordinate reliability between structural biologists and researchers in structure-based drug discovery.
