## Supplementary tables 1&2 for "Resolution-standardized evaluation of ligand atomic coordinates in crystallographic structures using machine learning": SI_Table_1&2_TrainingDataset.xlsx

### Sheet: SI_table1
		PDB ID	Resolution	Unit cell	Space group	Ligand ID	Chain	Smiles
	train	1C5S	1.36	55.030 55.030 109.210 90.00 90.00 120.00	P 31 2 1	ESX	A	CCOC(=O)CNC(=O)NCc1ccc(cc1)N
	train	1FCX	1.47	59.887 59.887 155.176 90.00 90.00 90.00	P 41 21 2	184	A	CC1(CCC(c2c1ccc(c2)C(c3ccc4cc(ccc4c3)C(=O)O)O)(C)C)C
	train	1GVO	1.38	56.963 69.094 89.024 90.00 90.00 90.00	P 21 21 21	DNF	A	c1cc(c(cc1[N+](=O)[O-])[N+](=O)[O-])O
	train	1H61	1.4	56.784 69.478 88.821 90.00 90.00 90.00	P 21 21 21	PDN	A	CC12CC(=O)C3C(C1CCC2(C(=CO)O)O)CCC4=CC(=O)C=CC34C
	train	1KZK	1.09	51.203 58.409 62.858 90.00 90.00 90.00	P 21 21 21	JE2	A	Cc1ccccc1CNC(=O)C2C(SCN2C(=O)C(C(Cc3ccccc3)NC(=O)c4cccc(c4C)O)O)(C)C
	train	1LTZ	1.4	46.700 67.860 91.470 90.00 90.00 90.00	P 21 21 21	HBI	A	O=C1NC(=NC=2NCC(=NC1=2)C(O)C(O)C)N
	train	1NQ7	1.5	52.823 58.343 105.668 90.00 90.00 90.00	P 21 21 21	ARL	A	CC(=CC(=O)O)C=CC=C(C)c1cc(cc(c1)C(C)(C)C)C(C)(C)C
	train	1Q0R	1.45	38.200 84.700 44.300 90.00 99.99 90.00	P 1 21 1	AKT	A	CCC1(Cc2cc3c(c(c2C(C1)OC4CC(C(C(O4)C)O)N(C)C)O)C(=O)c5c(cccc5O)C3=O)O
	train	1R6D	1.35	71.700 99.400 42.200 90.00 90.00 90.00	P 21 21 2	DAU	A	CC1=CN(C(=O)NC1=O)C2CC(C(O2)COP(=O)(O)OP(=O)(O)OC3C(C(C(C(O3)CO)O)O)O)O
	train	1S83	1.25	76.583 53.331 46.562 90.00 90.00 90.00	P 21 21 21	4HA	A	C(CCO)C[NH3+]
	train	1TKY	1.48	43.563 45.429 116.532 90.00 90.00 90.00	P 21 21 21	A3S	A	c1nc(c2c(n1)n(cn2)C3C(C(C(O3)CO)NC(=O)C(CO)N)O)N
	train	1UNQ	0.98	82.904 34.388 44.292 90.00 115.29 90.00	C 1 2 1	4IP	A	C1(C(C(C(C(C1OP(=O)(O)O)OP(=O)(O)O)OP(=O)(O)O)O)OP(=O)(O)O)O
	train	1WB4	1.4	65.066 108.405 113.180 90.00 90.00 90.00	P 21 21 21	SXX	A	COc1cc(cc(c1O)OC)C=CC(=O)O
	train	1X9I	1.16	55.900 100.800 56.100 90.00 113.80 90.00	P 1 21 1	G6Q	A	C(C(C(C(C(C=O)O)O)O)O)OP(=O)(O)O
	train	1XOZ	1.37	56.102 76.397 80.699 90.00 103.18 90.00	C 1 2 1	CIA	A	CN1CC(=O)N2C(C1=O)Cc3c4ccccc4[nH]c3C2c5ccc6c(c5)OCO6
	train	1Y5A	1.4	54.779 54.779 108.576 90.00 90.00 120.00	P 31 2 1	TL2	T	[H]N=C(c1ccc(cc1)OC2COC3C2OCC3Oc4cccc(c4)C(=N)N)N
	train	1Z2P	1.22	38.237 94.751 47.361 90.00 110.40 90.00	P 1 21 1	I3S	X	C1(C(C(C(C(C1OP(=O)(O)O)O)OP(=O)(O)O)OP(=O)(O)O)O)O
	train	1ZK4	1	55.999 79.946 114.427 90.00 90.00 90.00	I 2 2 2	AC0	A	CC(=O)c1ccccc1
	train	2AQD	1.35	50.804 75.506 106.925 90.00 90.00 90.00	P 21 21 21	DA1	A	c1cc(ncc1N)N
	train	2AYW	0.97	68.550 68.550 73.330 90.00 90.00 120.00	P 32 2 1	ONO	A	CC(C)(C)C(C=O)NC(=O)c1ccc(c(c1)C(=O)O)c2ccc(nc2C(=O)Nc3ccc(cc3)C(N)N)OC
	train	2C78	1.4	86.686 86.686 105.514 90.00 90.00 120.00	P 65	PUL	A	CC1C(C(C(C(O1)OC(C)C(C=CC=CC=CC(=O)C(C)C(C(C)C2CC=CC=CC=CC(C(=O)C(=CC=CC(=CC(C(=CCC(=O)O2)C)O)C)C)O)O)O)OC)O)OC
	train	2CLE	1.5	182.364 59.621 67.248 90.00 94.73 90.00	C 1 2 1	F6F	A	c1cc(ccc1C(=O)NCCOP(=O)(O)O)OC(F)(F)F
	train	2D1S	1.3	57.586 181.313 52.038 90.00 90.00 90.00	P 21 21 21	SLU	A	c1cc2c(cc1O)sc(n2)c3nc(cs3)C(=O)NS(=O)(=O)OCC4C(C(C(O4)n5cnc6c5ncnc6N)O)O
	train	2E3N	1.4	54.423 55.195 93.200 90.00 90.00 90.00	P 21 21 21	6CM	A	CCCCCCCCCCCCCC=CC(C(CO)NC(=O)CCCCC)O
	train	2EUO	1.45	43.490 73.570 104.610 90.00 90.00 90.00	P 21 21 21	LG5	A	CN1CC=CC(=C1)N
	train	2EUR	1.39	44.030 73.650 104.420 90.00 90.00 90.00	P 21 21 21	PY7	A	c1cnccc1CO
	train	2H7J	1.5	85.222 85.222 150.754 90.00 90.00 90.00	P 41 2 2	H7J	A	CC=CCC(C(=O)C)n1cc(nn1)C(C)(C(C)C)NC(=O)c2ccccc2
	train	2IKG	1.43	49.285 66.745 47.154 90.00 92.59 90.00	P 1 21 1	BTO	A	c1cc(cc(c1)[N+](=O)[O-])c2nc(on2)CCCC(=O)O
	train	2IZK	1.3	58.040 58.040 174.600 90.00 90.00 90.00	I 41 2 2	GLL	A	C12C(NC(=O)N1)NC(=O)N2
	train	2JKH	1.25	48.910 74.120 77.180 90.00 90.00 90.00	P 21 21 21	BI7	A	C[N+](C)(C)CCCN1C(=O)C2C3CCCN3C(C2C1=O)c4cc(on4)c5ccc(s5)Cl
	train	2QCF	1.22	76.815 115.512 61.370 90.00 90.00 90.00	C 2 2 21	5FU	A	C1=C(C(=O)NC(=O)N1C2C(C(C(O2)COP(=O)(O)O)O)O)F
	train	2R3R	1.47	53.300 71.320 71.980 90.00 90.00 90.00	P 21 21 21	6SC	A	c1ccc(cc1)c2cc(n3c(n2)c(cn3)Br)NCc4ccncc4
	train	2RBV	1.39	51.011 75.699 107.062 90.00 90.00 90.00	P 21 21 21	278	X	Cn1cccc1CN
	train	2V6K	1.3	52.659 60.340 81.680 90.00 93.22 90.00	P 1 21 1	TGG	A	C(CC(=O)NC(CSC(CC(=O)O)C(=O)O)C(=O)NCC(=O)O)C(C(=O)O)N
	train	2WCM	1.5	33.209 33.209 189.363 90.00 90.00 120.00	P 32 2 1	B9M	A	CCCC#CC=CCCCCCCCCCO
	train	2XC3	1.5	54.356 76.399 90.407 90.00 90.00 90.00	P 21 21 21	RT8	A	CC1CCC(CC1)C(=O)NC(Cc2c[nH]c3c2cccc3)C(=O)Nc4ccncc4
	train	2Y5A	1.25	50.853 75.362 106.884 90.00 90.00 90.00	P 21 21 21	3AP	A	c1cc(c[nH+]c1)N
	train	2YEX	1.3	41.352 70.770 104.327 90.00 90.00 90.00	P 21 21 21	YEX	A	CC1=CC2=NNC(=O)N2c3c1ccc(c3)c4ccc[nH]4
	train	2YK9	1.32	66.429 90.686 98.734 90.00 90.00 90.00	I 2 2 2	YK9	A	c1ccc2c(c1)-c3c(cccc3C2=O)c4[nH]c5ccncc5n4
	train	2Z7K	1.28	90.500 65.100 70.600 90.00 96.20 90.00	C 1 2 1	BGU	A	c1c2c(cc3c1[nH]c(n3)N)N=C(NC2=O)N
	train	3A8O	1.47	113.963 60.177 81.830 90.00 125.49 90.00	C 1 2 1	TAY	B	CC(C)(C)C(=O)N
	train	3AHW	1.03	38.994 35.940 36.151 90.00 103.42 90.00	P 1 21 1	2AM	A	c1nc(c2c(n1)n(cn2)C3C(C(C(O3)CO)O)OP(=O)(O)O)N
	train	3ARQ	1.5	65.010 50.890 93.400 90.00 99.51 90.00	P 1 21 1	DM5	A	CC1C(C(CC(O1)OC2CC(Cc3c2c(c4c(c3O)C(=O)c5ccccc5C4=O)O)(C(=O)C)O)N)O
	train	3AZ3	1.36	44.320 52.222 131.946 90.00 90.00 90.00	P 21 21 21	DS6	A	CCC(CC)(c1ccc(c(c1)C)CCC(C(C)(C)C)O)c2ccc(c(c2)C)OCC(CCC(=O)O)O
	train	3EJP	1.32	69.025 109.883 138.959 90.00 90.00 90.00	P 21 21 21	HN2	A	c1ccc(cc1)C(=O)CC2CCC(C3N2CC(C3O)O)O
	train	3EX1	1.4	69.350 61.850 70.640 90.00 113.69 90.00	P 1 21 1	6CN	B	C1=C(N(C(=O)NC1=O)C2C(C(C(O2)COP(=O)(O)O)O)O)C#N
	train	3FS6	1.23	84.098 84.098 78.054 90.00 90.00 120.00	H 3	DH1	A	COc1ccc(cc1Cc2cnc(nc2N)N)OCCCCC(=O)O
	train	3G5H	1.4	77.690 77.690 262.737 90.00 90.00 120.00	P 65 2 2	YTT	A	c1cc(ccc1CC2C(=O)NC(C(=O)N2)Cc3ccc(cc3)O)O
	train	3GHC	1.3	84.356 84.356 77.767 90.00 90.00 120.00	H 3	GHC	A	CCc1c(c2c(s1)N=C(NC2=O)N)Sc3ccc(cc3)C(=O)NC(CCC(=O)O)C(=O)O
	test	1J8U	1.5	66.441 108.676 124.418 90.00 90.00 90.00	C 2 2 21	H4B	A	CC(C(C1CNC2=C(N1)C(=O)NC(=N2)N)O)O
	test	1XL2	1.5	51.900 57.700 62.200 90.00 90.00 90.00	P 21 21 21	189	A	Cc1cccc(c1OCC(=O)N(Cc2ccccc2)CC3CNCC3CN(CC(C)C)S(=O)(=O)c4ccccc4)C
	test	1Y59	1.2	54.650 54.650 107.990 90.00 90.00 120.00	P 31 2 1	TL1	T	c1cc(cc(c1)OC2COC3C2OCC3Oc4cccc(c4)C(=N)N)C(=N)N
	test	2A9Y	1.35	60.285 61.516 91.828 90.00 90.00 90.00	P 21 21 21	26A	A	CN(C)c1c2c(ncn1)n(cn2)C3C(C(C(O3)CO)O)O
	test	2F62	1.5	58.614 75.913 85.957 90.00 90.03 90.00	C 1 2 1	12M	A	CCc1ccccc1CO
	test	2QP6	1.45	42.069 41.238 71.829 90.00 104.20 90.00	P 1 21 1	MB1	A	c1cc(c(cc1[N+](=O)[O-])S(=O)(=O)N)Cl
	test	2Y5H	1.33	48.888 74.644 77.082 90.00 90.00 90.00	P 21 21 21	Y5H	A	C[N+](C)(C)CCCN1C(=O)C2C3CCCN3C(C2C1=O)c4coc(n4)c5ccc(s5)Cl
	test	3BJE	1.44	63.015 95.387 63.483 90.00 105.91 90.00	P 1 21 1	R1P	A	C(C1C(C(C(O1)OP(=O)(O)O)O)O)O
	test	3CBP	1.49	70.529 70.529 234.128 90.00 90.00 90.00	P 41 21 2	SFG	A	c1nc(c2c(n1)n(cn2)C3C(C(C(O3)CC(CCC(C(=O)O)N)N)O)O)N
	test	3D80	1.4	41.482 61.300 43.589 90.00 117.23 90.00	P 1 21 1	Q22	A	c1cc2c(cc1O)C=CC3=CCC=CC3N2Cc4cnc5c(n4)c(nc(n5)N)N
	test	6GS6	1.16	63.010 63.010 94.720 90.00 90.00 120.00	P 32 2	EA4	A	CCOC(=O)CNC(=O)NCc1ccc(cc1)N
	test	6NFH	1.5	72.123 104.367 38.140 90.00 90.00 90.00	P 21 21 2	KLM	A	CN(C)CC(COc1ccc(cc1)Nc2ncc3c(n2)N(C(=O)C(=O)N3)c4ccc5c(c4)CCC5)O

### Sheet: SI_table2_Ligand B factors in t
					Data	Protein	Ligand
		PDB	Chain	CompID	Wilson B	Mean B	Ligand	min B	max B	mean B
	train	1FCX	A	184	19.75	23.86	29	15.38	26.58	18.536
	train	1GVO	A	DNF	9.12	9.87	13	7.45	20.21	12.26
	train	1H61	A	PDN	10.9	11.85	26	9.97	25.78	16.226
	train	1KZK	A	JE2	9.81	11.35	41	4.58	11.97	7.788
	train	1LTZ	A	HBI	17.09	22.22	17	20.12	32.24	24.987
	train	1NQ7	A	ARL	19.6	23.19	25	21.3	32.71	25.716
	train	1Q0R	A	AKT	11.46	13.07	37	15.39	28.39	19.546
	train	1R6D	A	DAU	13.55	16.95	36	10.61	20.16	14.225
	train	1S83	A	4HA	10.43	13.34	6	11.47	33.64	22.01
	train	1TKY	A	A3S	17.29	20.82	25	34.62	47.8	41.417
	train	1UNQ	A	4IP	8.83	12.85	28	5.75	14.94	8.312
	train	1WB4	A	SXX	11.41	13.11	16	15.34	41	25.9
	train	1X9I	A	G6Q	10.96	13.9	16	10.65	18.04	13.707
	train	1XOZ	A	CIA	12.98	15.03	29	7.88	14.33	10.382
	train	1Y5A	T	TL2	10.84	12.82	28	10.06	26.41	17.181
	train	1Z2P	X	I3S	11.78	15.72	24	26.97	44.02	34.339
	train	1ZK4	A	AC0	13.81	15.41	9	53.33	74.06	61.591
	train	2AQD	A	DA1	12.92	15.33	8	11.56	16.86	13.344
	train	2AYW	A	ONO	9.31	10.38	78	7.3	33.27	14.463
	train	2C78	A	PUL	14.53	18.22	60	10.5	33.96	16.549
	train	2CLE	A	F6F	13.46	19.62	21	21.84	43.12	29.029
	train	2D1S	A	SLU	8.69	10.01	40	3.4	8.04	4.859
	train	2E3N	A	6CM	15.54	18.97	28	10.65	31.32	18.754
	train	2EUO	A	LG5	13.54	13.99	8	8.57	12.03	10.79
	train	2EUR	A	PY7	13.73	14.99	8	10.83	17.7	13.399
	train	2H7J	A	H7J	12.71	13.79	27	12.3	35.32	18.623
	train	2IKG	A	BTO	13.43	18.07	20	15.98	27.15	22.468
	train	2IZK	A	GLL	17.51	26.82	10	22.32	40.1	29.652
	train	2JKH	A	BI7	15.59	19.5	31	16.41	40.96	27.69
	train	2QCF	A	5FU	8.9	10.57	22	5.54	11.97	7.822
	train	2R3R	A	6SC	16.95	25.22	24	17.69	36.27	26.826
	train	2RBV	X	278	13.2	13.48	8	10.84	14.72	12.404
	train	2V6K	A	TGG	10.97	13.12	28	6.06	17.28	9.662
	train	2WCM	A	B9M	13.93	16.64	17	16.28	36.93	26.521
	train	2XC3	A	RT8	12.52	14.8	30	15.96	32.7	22.808
	train	2Y5A	A	3AP	13.31	14.82	7	12.51	15.76	13.584
	train	2YEX	A	YEX	10.2	11.91	20	6.26	13.43	7.725
	train	2YK9	A	YK9	10.38	13.03	23	6.45	12.11	8.878
	train	2Z7K	A	BGU	11.24	14.86	16	8.24	14.22	10.649
	train	3A8O	B	TAY	15.88	18.59	7	16.71	25.88	21.676
	train	3AHW	A	2AM	7.46	8.91	23	4.62	21.13	9.258
	train	3ARQ	A	DM5	10.04	11.87	36	15.62	37.39	23.086
	train	3AZ3	A	DS6	19.26	24.86	36	12.84	25.35	17.493
	train	3EJP	A	HN2	12.07	15.14	21	9.13	17.01	12.277
	train	3EX1	B	6CN	15.34	18.69	23	13.49	28.28	18.356
	train	3FS6	A	DH1	14.15	17.6	25	10.23	31.07	19.254
	train	3G5H	A	YTT	12.09	13.44	24	8.22	16.16	11.438
	train	3GHC	A	GHC	9.26	12.52	32	4.72	26.49	9.635
	test	1J8U	A	H4B	16.74	19.17	17	17.54	29.91	22.37
	test	1XL2	A	189	13.29	16.96	41	16.99	39.32	28.265
	test	1Y59	T	TL1	11.1	13.7	28	11.93	38.66	20.95
	test	2A9Y	A	26A	12.48	16.48	42	9.14	21.92	14.131
	test	2F62	A	12M	13.3	16.71	10	18.78	35.16	26.566
	test	2QP6	A	MB1	10.98	12.88	14	5.23	34.92	13.405
	test	2Y5H	A	Y5H	18.39	23.01	31	17.3	33.32	24.675
	test	3BJE	A	R1P	14.39	20.27	14	15.11	26.42	19.81
	test	3CBP	A	SFG	19.58	28.15	27	16.95	29.44	22.244
	test	3D80	A	Q22	13.8	19.69	29	9.11	38.13	22.487
	test	6GS6	A	EA4	21.09	25.89	18	18.61	33.47	26.593
	test	6NFH	A	KLM	13.21	17.48	36	7.41	51.72	21.86
