## Supplementary table 3 for "Resolution-standardized evaluation of ligand atomic coordinates in crystallographic structures using machine learning": SI_table_3_23E.xlsx

### Sheet: 23E
	hepatitis C virus NS5B RNA-dependent RNA polymerase
	Uniprot	Q9WMX2
	compound ID	23E	(2E)-3-(4-{[(1-{[(13-cyclohexyl-6-oxo-6,7-dihydro-5H-indolo[1,2-d][1,4]benzodiazepin-10-yl)carbonyl]amino}cyclopentyl)carbonyl]amino}phenyl)prop-2-enoic acid
	No. atoms		47
	PDB	Space group			Reso(Å)	RSCC	Wilson B	Mean B	ligand Bmin	ligand Bmax	ligand Bmean	Mean aBCCpred
	5pzl	A	23E	66.200 91.300 232.500 90.00 90.00 90.00 P 21 21 21 8	2.06	0.9516	24.87	29.51	13.86	46.75	21.147	0.828148
	5trk	A	23E	66.500 91.400 232.200 90.00 90.00 90.00 P 21 21 21 8	2.06	0.9384	24.34	27.2	13.34	62.59	23.41	0.816446
	5pzn	A	23E	66.000 91.300 234.300 90.00 90.00 90.00 P 21 21 21 8	2.25	0.9489	39.99	45.37	24.33	63.63	34.323	0.806754
	3q0z	A	23E	66.300 91.400 231.700 90.00 90.00 90.00 P 21 21 21 8	2.29	0.9147	43.27	40.06	25.01	71.55	34.593	0.823539
	5tri	A	23E	66.700 91.300 232.000 90.00 90.00 90.00 P 21 21 21 8	2.3	0.955	34.44	32.26	17.92	73.47	28.633	0.812231
	5pzm	A	23E	66.500 91.600 232.200 90.00 90.00 90.00 P 21 21 21 8	2.54	0.946	44.87	32.46	14.21	60.76	24.039	0.820635
	5trj	A	23E	66.400 91.500 232.800 90.00 90.00 90.00 P 21 21 21 8	2.57	0.9344	44.69	33.71	15.39	66.81	28.175	0.80957
	3qgd	A	23E	66.000 91.600 231.900 90.00 90.00 90.00 P 21 21 21 8	2.6	0.9358	53.52	46.13	21.08	67.96	32.653	0.810045
	5trh	A	23E	66.200 91.700 232.600 90.00 90.00 90.00 P 21 21 21 8	2.7	0.9242	45.54	30.83	18.54	62.17	29.124	0.805202
	5pzo	A	23E	65.200 90.300 234.900 90.00 90.00 90.00 P 21 21 21 8	2.8	0.9615	70.39	65.82	35.04	71.96	43.113	0.816084
	5pzp	A	23E	65.200 90.700 234.900 90.00 90.00 90.00 P 21 21 21 8	2.95	0.9567	74.45	66.79	32.23	72.77	45.084	0.801764
	3qge	A	23E	66.700 91.400 232.100 90.00 90.00 90.00 P 21 21 21 8	3	0.9275	44.68	45.14	20.09	67.86	33.044	0.818607
	5twn	A	23E	66.000 91.100 233.300 90.00 90.00 90.00 P 21 21 21 8	3.04	0.9547	76	65.72	33.24	84.6	46.826	0.80002

### Sheet: 5PZL_truncate
		5pzl_2.1Å	2.3	2.5	2.7	2.9	3
	N1	0.879503	0.887111	0.892901	0.897478	0.8981	0.897663	0.0185968
	C2	0.866353	0.875415	0.881293	0.887558	0.88636	0.889506	0.0231532
	C3	0.874442	0.881568	0.884417	0.886764	0.89002	0.887851	0.0155785
	N4	0.87143	0.87897	0.883651	0.888366	0.898574	0.899989	0.0285584
	C5	0.850616	0.860076	0.860463	0.863415	0.874961	0.878636	0.0280202
	O6	0.85331	0.85982	0.861679	0.859343	0.860001	0.857226	0.00836945
	C7	0.824362	0.828988	0.829608	0.827628	0.831711	0.833137	0.00877547
	C8	0.815653	0.824358	0.822698	0.822924	0.822374	0.825117	0.00946426
	C9	0.80343	0.812871	0.808375	0.805839	0.797729	0.799887	0.0151424
	C10	0.778222	0.785958	0.78392	0.782782	0.776605	0.780235	0.00935215
	C11	0.786797	0.795334	0.793841	0.794243	0.797305	0.796098	0.0105084
	C12	0.755089	0.7737	0.772155	0.77192	0.774719	0.777238	0.0221491
	C13	0.668648	0.700388	0.703006	0.698589	0.701297	0.700994	0.0343581
	C14	0.472814	0.489773	0.487609	0.493267	0.498765	0.48905	0.0259517
	O15	0.418727	0.433535	0.434797	0.442775	0.438449	0.431692	0.0240487
	C16	0.849553	0.852998	0.856246	0.857745	0.859481	0.85951	0.00995725
	C17	0.853925	0.859362	0.859897	0.867904	0.873823	0.870805	0.0198979
	C18	0.823342	0.827928	0.827949	0.82927	0.826175	0.824423	0.0059284
	C19	0.852045	0.85916	0.861289	0.86375	0.867065	0.868146	0.0161009
	O20	0.479938	0.496212	0.500891	0.497685	0.508222	0.510681	0.0307434
	C21	0.885542	0.88982	0.890433	0.88911	0.889605	0.888638	0.00489104
	C22	0.885549	0.891077	0.891046	0.890849	0.892259	0.892461	0.00691223
	C23	0.877662	0.880069	0.880939	0.88462	0.888196	0.888909	0.0112463
	C24	0.871367	0.875094	0.877606	0.879892	0.883932	0.887719	0.0163516
	C25	0.866886	0.871467	0.876766	0.880678	0.886837	0.885948	0.0199504
	N26	0.928207	0.931807	0.933993	0.935061	0.936396	0.935891	0.00818872
	C27	0.918773	0.920336	0.921323	0.921302	0.920659	0.919194	0.00254935
	C28	0.92079	0.923271	0.924227	0.925009	0.925209	0.926312	0.0055213
	C29	0.926738	0.928932	0.929102	0.929677	0.929366	0.930072	0.00333315
	C30	0.934295	0.936284	0.937426	0.93791	0.937751	0.937926	0.00363147
	C31	0.905976	0.90934	0.910986	0.91379	0.913528	0.913824	0.00784749
	C32	0.920559	0.923013	0.925054	0.926655	0.928577	0.929687	0.00912797
	C33	0.869443	0.873982	0.873829	0.875228	0.872174	0.873704	0.00578588
	C34	0.852213	0.856324	0.854781	0.857231	0.852162	0.852161	0.00506943
	C35	0.85187	0.854501	0.851899	0.855563	0.85463	0.854725	0.00369275
	C36	0.896473	0.901	0.90187	0.906101	0.90605	0.906574	0.010101
	C37	0.885131	0.889649	0.891101	0.894506	0.896009	0.897708	0.0125771
	O38	0.906375	0.907432	0.907783	0.908421	0.90843	0.906501	0.00205493
	C39	0.889649	0.896046	0.89717	0.899877	0.898547	0.897903	0.0102282
	C40	0.859232	0.864287	0.862083	0.864447	0.865981	0.866082	0.00684988
	C41	0.820165	0.820306	0.817358	0.818407	0.813516	0.808266	0.0120401
	C42	0.814638	0.814674	0.811203	0.816179	0.819611	0.816974	0.00840801
	C43	0.8638	0.86947	0.869114	0.872452	0.876394	0.878144	0.0143435
	C44	0.878631	0.881577	0.885784	0.887848	0.894448	0.897762	0.0191313
	N45	0.822269	0.827025	0.82801	0.82925	0.838801	0.839862	0.0175931
	C46	0.825908	0.828725	0.832283	0.83303	0.837075	0.838093	0.0121851
	O47	0.666604	0.67557	0.667385	0.669777	0.647501	0.656127	0.0280697
								0.0134539

### Sheet: aBCCpred
		5pzl_2.1Å	5trk_2.1Å	3q0z_2.3Å	5pzn_2.3Å	5tri_2.3Å	5pzm_2.5Å	3qgd_2.6Å	5trj_2.6Å	5trh_2.7Å	5pzo_2.8Å	5pzp_3.0Å	3qge_3.0Å	5twn_3.0Å
	N1	0.879503	0.870932	0.87441	0.878372	0.879599	0.889432	0.873223	0.877517	0.892886	0.870859	0.86993	0.880465	0.857976
	C2	0.866353	0.860874	0.861667	0.879351	0.871197	0.880576	0.873822	0.882795	0.888697	0.879771	0.869504	0.884768	0.86303
	C3	0.874442	0.866744	0.865087	0.885157	0.888711	0.87558	0.872616	0.862949	0.883767	0.861683	0.848334	0.864176	0.858889
	N4	0.87143	0.856224	0.866382	0.886402	0.872931	0.881705	0.871698	0.875411	0.876997	0.879755	0.859825	0.8754	0.865175
	C5	0.850616	0.845264	0.818492	0.846597	0.854663	0.85267	0.831746	0.841296	0.831027	0.85148	0.828149	0.833432	0.820612
	O6	0.85331	0.849476	0.848611	0.855164	0.858108	0.844148	0.837614	0.835927	0.847765	0.833959	0.829716	0.838464	0.829104
	C7	0.824362	0.822826	0.814168	0.839291	0.8298	0.819928	0.809918	0.8318	0.816867	0.816522	0.811965	0.82157	0.713294
	C8	0.815653	0.810957	0.78542	0.820254	0.814746	0.809684	0.783516	0.804464	0.786049	0.802282	0.768337	0.785519	0.69189
	C9	0.80343	0.796333	0.763708	0.807235	0.774637	0.798585	0.747208	0.770383	0.758875	0.780122	0.759355	0.784377	0.769346
	C10	0.778222	0.762318	0.753268	0.754026	0.760341	0.76028	0.719426	0.745774	0.725393	0.755348	0.689096	0.737919	0.780074
	C11	0.786797	0.773622	0.742789	0.793236	0.805385	0.790349	0.766726	0.778466	0.753278	0.802838	0.727077	0.778956	0.810444
	C12	0.755089	0.718653	0.573532	0.757706	0.616477	0.685466	0.632185	0.66109	0.500891	0.70984	0.732976	0.742234	0.710413
	C13	0.668648	0.603705	0.499943	0.667564	0.413057	0.554416	0.586178	0.505329	0.376871	0.615828	0.644482	0.622883	0.549473
	C14	0.472814	0.462785	0.398151	0.464238	0.378788	0.45255	0.41099	0.454302	0.361729	0.460379	0.399537	0.416908	0.405106
	O15	0.418727	0.441902	0.436846	0.443919	0.453472	0.45074	0.374988	0.518631	0.453472	0.419448	0.400484	0.435804	0.460754
	C16	0.849553	0.83322	0.839723	0.843988	0.852609	0.851849	0.838085	0.840394	0.850036	0.839062	0.839615	0.854219	0.831752
	C17	0.853925	0.851789	0.852439	0.862303	0.84805	0.853234	0.85618	0.863626	0.856572	0.864056	0.837053	0.859596	0.835674
	C18	0.823342	0.80615	0.805769	0.811695	0.808756	0.816703	0.803446	0.812564	0.808656	0.815777	0.809988	0.834935	0.805418
	C19	0.852045	0.857207	0.832759	0.849547	0.85864	0.849845	0.859439	0.861844	0.852995	0.861624	0.862865	0.896032	0.858753
	O20	0.479938	0.461621	0.370116	0.475733	0.351823	0.441182	0.4199	0.379285	0.325859	0.444407	0.396486	0.369649	0.372086
	C21	0.885542	0.881056	0.866976	0.882514	0.885003	0.885609	0.874006	0.884493	0.888999	0.874364	0.864351	0.882771	0.863041
	C22	0.885549	0.870614	0.865291	0.878247	0.860257	0.876832	0.864904	0.877408	0.880736	0.867783	0.861472	0.879428	0.86286
	C23	0.877662	0.867253	0.854769	0.861511	0.841025	0.867811	0.848548	0.862431	0.86849	0.854119	0.843619	0.861251	0.843172
	C24	0.871367	0.861698	0.86304	0.872304	0.845744	0.867989	0.853604	0.859201	0.871983	0.851373	0.846034	0.861228	0.853099
	C25	0.866886	0.857528	0.859597	0.860485	0.847015	0.863302	0.858361	0.869001	0.858467	0.86043	0.856289	0.871804	0.846367
	N26	0.928207	0.920437	0.924254	0.9231	0.923449	0.927246	0.929964	0.914192	0.924524	0.925881	0.923681	0.927816	0.926992
	C27	0.918773	0.905833	0.909362	0.90351	0.900442	0.914383	0.91469	0.902632	0.901352	0.906953	0.908363	0.915795	0.909023
	C28	0.92079	0.90992	0.90999	0.914226	0.911308	0.916795	0.918268	0.903123	0.918194	0.910855	0.906807	0.915241	0.911476
	C29	0.926738	0.918955	0.920321	0.918836	0.921676	0.92557	0.926393	0.908547	0.925117	0.915692	0.916704	0.921939	0.918944
	C30	0.934295	0.924853	0.927657	0.927998	0.928354	0.931362	0.931517	0.915987	0.929924	0.925005	0.925127	0.926001	0.926095
	C31	0.905976	0.893648	0.900176	0.889194	0.892138	0.902172	0.897506	0.880036	0.903276	0.883156	0.875487	0.882726	0.877273
	C32	0.920559	0.905595	0.906205	0.904737	0.908578	0.915738	0.917443	0.891655	0.917035	0.906504	0.897394	0.90812	0.901081
	C33	0.869443	0.861592	0.854923	0.855548	0.863629	0.867311	0.851381	0.844635	0.865345	0.843862	0.824897	0.832143	0.831948
	C34	0.852213	0.850599	0.83446	0.838562	0.85258	0.849859	0.845435	0.82553	0.842237	0.833204	0.831449	0.83308	0.829068
	C35	0.85187	0.862784	0.85479	0.834902	0.867657	0.851811	0.849557	0.828768	0.863419	0.835656	0.823598	0.835098	0.819255
	C36	0.896473	0.908935	0.894897	0.886631	0.902377	0.901793	0.903187	0.88551	0.912993	0.888235	0.885723	0.897401	0.878929
	C37	0.885131	0.889849	0.888238	0.876242	0.879978	0.883983	0.885708	0.884449	0.892132	0.858329	0.847545	0.87878	0.848528
	O38	0.906375	0.888342	0.892126	0.893599	0.905821	0.897453	0.879537	0.899336	0.887822	0.879329	0.873877	0.869656	0.857061
	C39	0.889649	0.87197	0.87163	0.876037	0.863986	0.885952	0.86917	0.850316	0.876615	0.856014	0.854987	0.866282	0.852879
	C40	0.859232	0.838943	0.833674	0.834057	0.852468	0.841698	0.829577	0.827379	0.834206	0.823217	0.82946	0.836076	0.823436
	C41	0.820165	0.801412	0.781264	0.800546	0.790798	0.790993	0.778535	0.790659	0.777543	0.792796	0.783778	0.792921	0.776839
	C42	0.814638	0.823226	0.806183	0.819604	0.826521	0.80904	0.796841	0.808959	0.82305	0.821051	0.812648	0.824198	0.818478
	C43	0.8638	0.864859	0.856628	0.861923	0.877223	0.869169	0.857957	0.850572	0.877987	0.857134	0.837346	0.862739	0.843998
	C44	0.878631	0.866717	0.874507	0.873205	0.877217	0.885153	0.891288	0.864993	0.889395	0.89582	0.866072	0.893644	0.876832
	N45	0.822269	0.795247	0.803427	0.817664	0.825326	0.813676	0.823622	0.812305	0.822638	0.82019	0.806695	0.819463	0.797121
	C46	0.825908	0.769754	0.837545	0.818359	0.826053	0.816084	0.833929	0.815549	0.825184	0.833025	0.808945	0.833467	0.801264
	O47	0.666604	0.608728	0.722234	0.661026	0.706433	0.652131	0.649959	0.610593	0.61713	0.670941	0.585796	0.728152	0.61661

### Sheet: Exp. aBCCact
		5pzl_2.1Å	5trk_2.1Å	3q0z_2.3Å	5pzn_2.3Å	5tri_2.3Å	5pzm_2.5Å	3qgd_2.6Å	5trj_2.6Å	5trh_2.7Å	5pzo_2.8Å	5pzp_3.0Å	3qge_3.0Å	5twn_3.0Å
	N1	0.737878	0.71851	0.650621	0.686811	0.669786	0.627898	0.629052	0.609525	0.601739	0.590266	0.587495	0.562017	0.591723
	C2	0.734721	0.717939	0.646874	0.702604	0.668537	0.629564	0.631117	0.616658	0.599796	0.584872	0.58007	0.543542	0.591433
	C3	0.738663	0.737271	0.645227	0.692338	0.688362	0.628681	0.613711	0.615377	0.62028	0.575438	0.570892	0.543307	0.578304
	N4	0.725641	0.715637	0.648078	0.677201	0.664528	0.643407	0.611096	0.612787	0.605036	0.555082	0.570446	0.560454	0.572948
	C5	0.735227	0.723901	0.668208	0.700308	0.694026	0.671565	0.63828	0.639808	0.631302	0.621939	0.585808	0.603327	0.587607
	O6	0.736936	0.733535	0.673808	0.712189	0.695447	0.653948	0.633249	0.634006	0.633772	0.593502	0.59385	0.575556	0.606123
	C7	0.700167	0.695565	0.6304	0.681573	0.662811	0.641255	0.625724	0.644753	0.59323	0.601849	0.58322	0.581411	0.580284
	C8	0.681841	0.655506	0.631414	0.676224	0.638129	0.638039	0.614039	0.621339	0.589065	0.629599	0.636307	0.602896	0.621139
	C9	0.680746	0.64553	0.628866	0.669576	0.625164	0.640206	0.593988	0.613374	0.595188	0.629022	0.611354	0.613739	0.615104
	C10	0.685621	0.669429	0.644289	0.685361	0.655591	0.660315	0.609246	0.636589	0.621	0.648923	0.596302	0.597978	0.603182
	C11	0.674482	0.665541	0.627743	0.657485	0.66444	0.651709	0.600194	0.620721	0.617248	0.602946	0.574806	0.586056	0.58866
	C12	0.607778	0.560012	0.53325	0.619503	0.527035	0.527736	0.504303	0.542835	0.450045	0.571201	0.555288	0.480478	0.531012
	C13	0.571268	0.518855	0.448449	0.564899	0.324545	0.480374	0.475649	0.442144	0.31254	0.539193	0.527083	0.392524	0.441846
	C14	0.479288	0.452503	0.332304	0.501497	0.261889	0.431711	0.372357	0.417262	0.259926	0.48845	0.464458	0.375521	0.410626
	O15	0.430159	0.374139	0.325574	0.466815	0.314702	0.398695	0.388326	0.453542	0.351403	0.456621	0.4735	0.402943	0.455641
	C16	0.726424	0.69935	0.6393	0.686829	0.653176	0.623017	0.620348	0.587226	0.58081	0.570576	0.573629	0.55184	0.587485
	C17	0.699296	0.704906	0.655603	0.671894	0.648412	0.609478	0.627004	0.629387	0.609557	0.566542	0.560116	0.598109	0.575252
	C18	0.695227	0.668448	0.607642	0.648137	0.605917	0.579346	0.598383	0.576945	0.558011	0.56821	0.543584	0.51376	0.561471
	C19	0.717292	0.729967	0.642959	0.673808	0.652375	0.633239	0.634922	0.646951	0.643203	0.585831	0.574216	0.611317	0.597543
	O20	0.436261	0.425783	0.284101	0.466251	0.177062	0.363689	0.326906	0.330602	0.142705	0.468556	0.426398	0.291525	0.355853
	C21	0.754145	0.762229	0.669136	0.706982	0.693647	0.657055	0.628137	0.6402	0.619006	0.619671	0.598505	0.565973	0.609745
	C22	0.749263	0.748376	0.689402	0.704203	0.694002	0.664145	0.653122	0.646334	0.63736	0.637181	0.6147	0.580288	0.621427
	C23	0.76421	0.765738	0.706209	0.707433	0.698963	0.699805	0.673465	0.658446	0.655605	0.676669	0.657611	0.621942	0.651116
	C24	0.753502	0.758199	0.702805	0.721446	0.684633	0.70209	0.664743	0.669057	0.665011	0.673705	0.654689	0.625901	0.652057
	C25	0.71677	0.722558	0.666005	0.67065	0.665721	0.63399	0.611314	0.626601	0.604561	0.612944	0.586469	0.565934	0.588118
	N26	0.752919	0.763577	0.7063	0.719609	0.710147	0.682102	0.644266	0.650898	0.643848	0.643239	0.603679	0.595469	0.611997
	C27	0.745273	0.755489	0.706238	0.697836	0.693196	0.681082	0.655526	0.659129	0.649691	0.643825	0.61791	0.598761	0.626346
	C28	0.757016	0.763453	0.696744	0.701561	0.7026	0.684841	0.654077	0.6621	0.647908	0.6508	0.629851	0.606374	0.62668
	C29	0.757233	0.765882	0.701315	0.70887	0.708163	0.682759	0.638401	0.665033	0.648739	0.626092	0.595401	0.584931	0.611393
	C30	0.758863	0.766442	0.70449	0.723116	0.714239	0.684789	0.637382	0.646216	0.638728	0.617391	0.591268	0.584756	0.611624
	C31	0.747572	0.760082	0.697332	0.707396	0.693697	0.685409	0.654146	0.669626	0.653184	0.636898	0.614266	0.596883	0.615787
	C32	0.769804	0.770265	0.719042	0.733881	0.724728	0.697478	0.666687	0.678334	0.669117	0.65234	0.629237	0.626206	0.640613
	C33	0.746991	0.757551	0.694363	0.710382	0.705644	0.69312	0.648485	0.663276	0.667235	0.633307	0.62826	0.606485	0.613482
	C34	0.731054	0.739266	0.656064	0.695738	0.684168	0.660173	0.623561	0.633747	0.62992	0.599392	0.591905	0.549758	0.570846
	C35	0.719679	0.734344	0.697123	0.698218	0.700253	0.671681	0.634213	0.631682	0.658648	0.625029	0.601363	0.570785	0.594586
	C36	0.760595	0.789298	0.716644	0.746445	0.714903	0.703245	0.64507	0.672212	0.675708	0.657488	0.631753	0.606611	0.622756
	C37	0.725161	0.753329	0.700302	0.705114	0.670218	0.659844	0.637157	0.660068	0.648601	0.644067	0.625986	0.594612	0.634034
	O38	0.776223	0.778392	0.688242	0.723008	0.719058	0.677192	0.648448	0.663388	0.619289	0.631366	0.618254	0.578241	0.620663
	C39	0.750266	0.751456	0.704252	0.710193	0.695319	0.682647	0.653403	0.645188	0.667217	0.637979	0.614851	0.607972	0.624159
	C40	0.746379	0.741482	0.711965	0.701788	0.673209	0.674099	0.658226	0.633602	0.661993	0.619325	0.578981	0.573567	0.613909
	C41	0.722373	0.714967	0.69874	0.689426	0.660151	0.65233	0.661749	0.643421	0.649673	0.645027	0.620886	0.582555	0.638177
	C42	0.719025	0.752244	0.671822	0.689064	0.686903	0.657827	0.618683	0.637172	0.636833	0.637026	0.586055	0.569363	0.617482
	C43	0.752231	0.757675	0.720683	0.732657	0.734385	0.700915	0.666636	0.680243	0.671447	0.664502	0.628195	0.637734	0.645468
	C44	0.744598	0.755344	0.72006	0.712258	0.712619	0.675739	0.662825	0.672235	0.653933	0.657145	0.623909	0.611938	0.623421
	N45	0.708595	0.682123	0.674501	0.699964	0.684006	0.645777	0.62054	0.616989	0.600945	0.63382	0.578381	0.600167	0.606445
	C46	0.709767	0.660284	0.717978	0.695494	0.666669	0.642567	0.651314	0.635424	0.620819	0.658643	0.595255	0.623887	0.801264
	O47	0.609991	0.563047	0.611079	0.604195	0.575808	0.538184	0.523847	0.53489	0.507977	0.596102	0.509672	0.55387	0.61661

### Sheet: EDIA
		5pzl_2.1Å	5trk_2.1Å	3q0z_2.3Å	5pzn_2.3Å	5tri_2.3Å	5pzm_2.5Å	3qgd_2.6Å	5trj_2.6Å	5trh_2.7Å	5pzo_2.8Å	5pzp_3.0Å	3qge_3.0Å	5twn_3.0Å
	N1	1.1	1.06	1	1.05	0.95	0.86	0.87	0.95	0.94	0.96	0.89	0.93	0.98
	C2	1.17	1.16	1.18	1.18	1.17	1.15	1.16	1.17	1.15	1.15	1.12	1.12	1.14
	C3	1.12	1.11	1.12	1.15	1.15	1.16	1.13	1.11	1.08	1.15	1.09	1.02	1.12
	N4	1.07	1	0.92	0.96	1.07	0.93	0.94	0.96	0.98	1	0.92	0.86	1.05
	C5	1.08	0.99	1.03	1.05	1.07	1.04	1.03	0.99	0.99	1.02	0.86	0.93	1.01
	O6	1.02	0.87	0.79	0.8	0.84	0.82	0.71	0.55	0.61	0.63	0.61	0.58	0.65
	C7	1.03	0.94	0.91	0.91	0.77	0.88	0.74	0.7	0.71	0.65	0.55	0.65	0.84
	C8	0.98	0.96	0.75	0.9	0.7	0.9	0.6	0.72	0.65	0.57	0.5	0.58	0.82
	C9	1	0.98	0.94	0.99	0.97	0.91	0.96	0.97	0.83	0.89	0.69	0.78	0.8
	C10	0.85	0.84	0.95	0.78	0.92	0.78	0.87	0.96	0.64	0.76	0.62	0.71	0.45
	C11	0.85	0.93	0.95	0.78	0.91	0.78	0.84	0.91	0.72	0.72	0.65	0.77	0.63
	C12	0.68	0.87	0.69	0.87	0.67	0.68	0.82	0.69	0.51	0.58	0.52	0.59	0.61
	C13	0.58	0.75	0.51	0.54	0.59	0.61	0.62	0.55	0.23	0.44	0.57	0.62	0.63
	C14	0.95	0.77	0.54	0.48	0.93	0.75	0.75	0.68	0.35	0.77	0.84	0.65	0.72
	O15	0.7	0.53	0.42	0.65	0.67	0.35	0.42	0.72	0.35	0.62	0.67	0.4	0.56
	C16	1.04	1.02	0.94	0.93	0.83	0.84	0.82	0.72	0.91	0.56	0.64	0.76	0.63
	C17	0.99	0.98	0.75	0.86	0.75	0.74	0.64	0.73	0.69	0.79	0.63	0.55	0.69
	C18	0.99	0.89	0.86	0.77	0.64	0.75	0.7	0.65	0.85	0.41	0.43	0.56	0.52
	C19	0.85	0.71	0.66	0.65	0.6	0.64	0.53	0.55	0.64	0.59	0.43	0.44	0.54
	O20	0.67	0.46	0.44	0.15	0.69	0.65	0.7	0.26	0.29	0.56	0.57	0.4	0.49
	C21	1.14	1.13	1.09	1.13	1.12	1.1	1.08	1.13	1.07	1.05	1	0.96	0.97
	C22	1.1	1.1	1.03	1.06	1.09	1.01	0.99	1.04	1	1.01	1	0.89	0.98
	C23	1	0.9	0.84	0.85	0.91	0.78	0.73	0.71	0.77	0.67	0.68	0.66	0.67
	C24	1.06	1.01	0.81	0.9	0.87	0.87	0.74	0.89	0.8	0.72	0.65	0.67	0.69
	C25	0.95	0.99	0.9	0.83	0.97	0.79	0.85	0.94	0.64	0.89	0.78	0.68	0.81
	N26	1.12	1.13	1.13	1.12	1.14	1.11	1.11	1.1	1.04	1.15	1.14	1.07	1.13
	C27	1.1	1.1	1.09	1.03	1.13	1.06	1.11	1.09	0.95	1.12	1.06	1.02	1.06
	C28	1.11	1.09	1.08	1.05	1.11	1.07	1.06	1.07	1.03	1.03	1.01	1.06	1.06
	C29	1.07	1.05	1.1	1.08	1.09	1.07	1.05	1.01	1.02	1.03	1	1.02	1.07
	C30	1.12	1.12	1.13	1.1	1.08	1.09	1.12	1.07	1.08	1.1	1.09	1.09	1.13
	C31	1.07	0.95	1.03	1.06	1.01	1.01	0.96	0.86	0.97	1.03	0.89	0.85	0.95
	C32	1.12	1.08	1.05	1.11	1.06	1.07	1.12	1.05	1.05	1.07	1.04	0.97	1.09
	C33	0.97	0.91	0.82	0.8	0.78	0.82	0.64	0.74	0.72	0.73	0.54	0.61	0.56
	C34	0.87	0.79	0.85	0.77	0.89	0.73	0.68	0.49	0.67	0.64	0.49	0.46	0.5
	C35	0.86	0.83	0.88	0.77	0.9	0.74	0.75	0.49	0.68	0.65	0.57	0.49	0.54
	C36	0.96	0.92	0.88	0.87	0.98	0.8	0.76	0.8	0.72	0.76	0.69	0.62	0.66
	C37	0.99	0.87	0.79	0.86	0.85	0.73	0.78	0.79	0.68	0.72	0.67	0.62	0.65
	O38	1.07	1.01	0.97	0.93	0.96	0.93	0.95	0.91	0.78	0.69	0.65	0.71	0.63
	C39	1.02	0.96	0.75	0.83	0.86	0.8	0.74	0.84	0.73	0.73	0.59	0.58	0.73
	C40	0.93	0.99	0.78	0.89	0.88	0.77	0.63	0.88	0.65	0.57	0.4	0.46	0.5
	C41	0.78	0.98	0.7	0.92	0.91	0.65	0.68	0.88	0.58	0.59	0.46	0.45	0.52
	C42	0.91	1	0.84	0.99	0.95	0.75	0.77	0.91	0.67	0.65	0.58	0.62	0.68
	C43	1.11	1.09	1.05	1.09	1.12	1.06	1.09	1.05	1.01	1	0.95	0.94	1.02
	C44	0.92	0.98	0.84	0.98	0.9	0.88	0.77	0.9	0.68	0.92	0.87	0.86	0.92
	N45	1.09	1.01	0.97	1	1.02	0.97	0.97	0.84	0.86	0.97	0.9	0.82	0.99
	C46	1.13	1.13	1.13	1.16	1.12	1.07	1.07	1.11	1.01	1.13	1.07	1.04	1.1
	O47	0.98	0.99	0.88	0.91	0.9	0.78	0.83	0.77	0.75	0.79	0.64	0.69	0.76
