## Supplementary tables 7 for "Resolution-standardized evaluation of ligand atomic coordinates in crystallographic structures using machine learning": SI_table_7_obsolete$replaced_data.xlsx

### Sheet: Sheet1
	Obsolete PDB	Chain	resNo	Replaced PDB	Chain	resNo	CompID	Heavy_atom_count	heavy_atom_rmsd	Resolution
	1gw5	A	1593	2vgl	A	1609	IHP	36	2.909	2.6
	2vrv	A	1410	2xfh	A	1413	CL6	25	1.691	1.9
	3b8c	A	1001	5ksd	A	904	ACP	31	1.485	3.5
	3bw5	A	340	3juh	A	339	ANP	31	2	1.66
	3fhs	B	3587	4top	A	500	GSH	20	1.634	2.351
	4med	A	401	6kzi	A	401	RTX	24	1.974	2.8
	6bw7	B	401	6cfm	B	404	EA7	26	4.631	2.45
	6eul	A	604	6eyf	A	605	BY2	19	1.413	2.6
	6v30	B	803	7m0w	B	803	QOA	23	1.763	3.09
	6xf0	A	304	7uir	A	301	EPE	15	1.445	3.1
	6z2r	A	502	7bj1	A	502	QKT	29	1.435	1.61
	7c4f	A	301	7wx7	A	301	COA	48	1.472	1.781
	8az9	B	201	8crm	A	201	OF6	15	1.733	1.42
	8bfv	A	1301	8ow2	A	1101	QIH	34	2.371	2.57
	4nze	H	307	6eo9	H	307	2OJ	59	2.59	1.84
